# The chloroplast CLP chaperone-protease system controls the steady-state abundance of the singlet oxygen sensors EXCUTER 1 and 2

**DOI:** 10.64898/2026.08.05.743032

**Authors:** Claire M. Ravenburg, Pratyush Routray, Imen Bouchnak, Bingjian Yuan, Magdalena M. Julkowska, Klaas J. van Wijk

## Abstract

- The chloroplast CLP chaperone-protease is essential for chloroplast biogenesis. CLP substrate selection is aided by the N-recognin CLPS1 and CLPF adaptors. They interact with each other and the CLPC1 chaperone, but their specific functions are poorly understood.
- We employed *in vivo* CLPC1 substrate-trapping in Arabidopsis by expressing a *35S:CLPC1-TRAP-STREPII* transgene in wild-type (WT), *clpf, clps1,* and *clpfclps1* to test the consequences of the loss of these adaptors on CLPC1-trapped proteins. Immunoblotting and protein half-life experiments were carried out for identified CLP substrates.
- Expression of the *35S:CLPC1-TRAP-STREPII* in *clps1cpf* was embryo lethal. CLPF was trapped at a reduced level in *clps1*, supporting CLPS-CLPF interactions. Chloroplast ^1^O_2_ sensor EXECUTER1 (EX1) was trapped in WT and *clps1* but not significantly in *clpf*. Steady-state protein accumulation of EX1 and its homolog EX2 increased 30-fold in the CLPC1-TRAP lines and *clpr2-1*, but not in *clpf* or *clps1*. *In planta* experiments showed that the half-life of EX1 is ∼3-fold longer in *clpc1-1* than in WT, but EX1 half-life was unaffected in *clpf*.
- We conclude that the CLP system plays a key role in EX1,2 homeostasis by keeping their intra-chloroplast concentrations low through continuous degradation, upstream of their ^1^O_2_ signaling function.
