## Supplementary material for "The chloroplast CLP chaperone-protease system controls the steady-state abundance of the singlet oxygen sensors EXCUTER 1 and 2": Table S1

### Sheet: Sheet1
Supplementary Table S1. Primers used for genotyping and RT-qPCR in this study.
Name	Sequence (5'-3')	Purpose
CLPS1_gene-specific F	TCAGCAGCCTCCACCATCAGGTT	genotyping
CLPS1_gene-specific_R	ATGGAGACTGCGATTTGTGGGAGA	genotyping
CLPS1_TDNA_F	CAAACAATCACAACTGCCAAACCG	genotyping
CLPS1_TDNA_R	TAGCATCTGAATTTCATAACCAATCTCGATACAC	genotyping
CLPF_gene-specific_F	TGGATGCTAGATGCTTTGAGC	genotyping
CLPF_gene-specific & TDNA_R	AAGAGGAGTCGATAAGGCTGC	genotyping
CLPF_TDNA_F (LBb1.3)	ATTTTGCCGATTTCGGAAC	genotyping
CLPC1_gene-specific_F	CGGTGATTGTGGACGTTGAC	genotyping & RT-qPCR
CLPC1_gene-specific_R	GGGAGAGAATCTTCCTGCTCC	RT-qPCR
STREPII-tag_R	CTTCTCGAATTGAGGATGAGACCA	genotyping & RT-qPCR
EX1_F	AGATGCTGCGAGGCTAAAGG	RT-PCR
EX1_R	AGACCACCACCCTACCAACC	RT-PCR
UBQ10_F	CTTGTGTTGAGGCTTAGAGGAG	RT-qPCR
UBQ10_R	CTTGGGTGAAGACGAGCATAG	RT-qPCR
ACTIN2_F	GTTTTCGTTTCTATGATGCACTTGTG	RT-qPCR
ACTIN2_R	GGGACTAAAACGCAAAACGAAAGC	RT-qPCR
CLPS1_F	CCATGGAGACTGCGATTTGTGG	RT-PCR
CLPS1_R	ACTAGTGCAGCCTCCACCATCAGGT	RT-PCR
CLPF_F	ATGGTTCAAAGTCAGTCGTTAAGC	RT-PCR
CLPF_R	TTAATCTTCGTCTTGTGAATCAAAAGG	RT-PCR
